# Spatial multi-omics and single-cell transcriptomics uncover senescence-associated cellular programs during colon adenoma to cancer progression

**DOI:** 10.64898/2026.08.06.743310

**Authors:** Ming Yu, Yumo Xie, Lena Allen, Kelly Carter, Elizabeth Donato, Lingxin Cheng, Christina Kendziorski, Kristina A. Matkowskyj, Angelo M. DeMarzo, Jessica Hicks, Deepti Reddi, Evan W. Newell, Wei Sun, William M. Grady

## Abstract

Colorectal cancer develops through a normal-adenoma-carcinoma sequence, yet only 5-10% of adenomas progress to malignancy, and the cellular programs governing that sequence remain poorly defined. Here we generate a spatial multi-omics atlas of human colon adenomas, combining Visium CytAssist and protein co-detection across 24 nonadvanced and advanced tubular adenomas with single-cell resolution Xenium Prime 5K profiling of 101 patient-matched normal, adenoma, and carcinoma cores from 16 patients. Integrating whole-transcriptome and 31-plex protein data identifies nine spatial clusters and two dysplastic epithelial populations that co-express stemness, proliferation, and senescence programs. These programs occupy a shared, spatially confined epithelial niche that expands from adenoma to carcinoma. Spatial analysis revealed GDF15, a senescence-associated secretory factor, mediated the coupling between senescence and stemness in advanced adenomas, and that GDF15-high epithelium locally excludes CD8+ T cells in adenoma and, more broadly, in carcinoma. These findings position senescence as a spatially instructive rather than merely tumor-suppressive program during colorectal carcinogenesis and suggest GDF15 might be a potential candidate target for cancer prevention and interception in the colon.

**Statement of Significance:** Spatial multi-omics identifies spatially co-localized senescence and stemness programs in dysplastic epithelium during colorectal tumorigenesis and links GDF15-associated niches to CD8-positive T-cell exclusion, nominating GDF15 for colorectal cancer prevention and interception strategies.

**Conflicts of interests:** The authors declare the following competing interests: W.M.G.: Consulting for Guardant Health, Research support from Lucid Diagnostics; E.W.N.: Co-founder, advisor, and shareholder of ImmunoScape. All the other authors declare no competing interests.
