## Supplementary Table 3 for "Spatial multi-omics and single-cell transcriptomics uncover senescence-associated cellular programs during colon adenoma to cancer progression"

### Sheet: Supplementaty Table 3. Gene set
Supplementaty Table 3. Gene sets used in the study
Stemness signature	Immune EXclusion signature (IEX)	SAUL_SEN_MAYO	All hallmark gene sets from MSigDB
CLDN2	DDR1	ACVR1B	https://www.gsea-msigdb.org/gsea/msigdb/download_file.jsp?filePath=/msigdb/release/2026.1.Hs/h.all.v2026.1.Hs.symbols.gmt
CD44	TGFBI	ANG
AXIN2	PAK4	ANGPT1
RNF43	DPEP1	ANGPTL4
TGFBI		AREG
EPHB2		AXL
TEAD2		BEX3
CDX2		BMP2
LGR5		BMP6
OLFM4		C3
ASCL2		CCL1
		CCL13
		CCL16
		CCL2
		CCL20
		CCL24
		CCL26
		CCL3
		CCL3L1
		CCL4
		CCL5
		CCL7
		CCL8
		CD55
		CD9
		CSF1
		CSF2
		CSF2RB
		CST4
		CTNNB1
		CTSB
		CXCL1
		CXCL10
		CXCL12
		CXCL16
		CXCL2
		CXCL3
		CXCL8
		CXCR2
		DKK1
		EDN1
		EGF
		EGFR
		EREG
		ESM1
		ETS2
		FAS
		FGF1
		FGF2
		FGF7
		GDF15
		GEM
		GMFG
		HGF
		HMGB1
		ICAM1
		ICAM3
		IGF1
		IGFBP1
		IGFBP2
		IGFBP3
		IGFBP4
		IGFBP5
		IGFBP6
		IGFBP7
		IL10
		IL13
		IL15
		IL18
		IL1A
		IL1B
		IL2
		IL32
		IL6
		IL6ST
		IL7
		INHA
		IQGAP2
		ITGA2
		ITPKA
		JUN
		KITLG
		LCP1
		MIF
		MMP1
		MMP10
		MMP12
		MMP13
		MMP14
		MMP2
		MMP3
		MMP9
		NAP1L4
		NRG1
		PAPPA
		PECAM1
		PGF
		PIGF
		PLAT
		PLAU
		PLAUR
		PTBP1
		PTGER2
		PTGES
		RPS6KA5
		SCAMP4
		SELPLG
		SEMA3F
		SERPINB4
		SERPINE1
		SERPINE2
		SPP1
		SPX
		TIMP2
		TNF
		TNFRSF10C
		TNFRSF11B
		TNFRSF1A
		TNFRSF1B
		TUBGCP2
		VEGFA
		VEGFC
		VGF
		WNT16
		WNT2
